# Polycomb Repressive Complexes 1 and 2 are recruited independently to pericentromeric heterochromatin in response to hypomethylation in mouse embryonic stem cells

**DOI:** 10.1101/2025.11.14.688451

**Authors:** Silviya Dimova-Vasileva, Olga Stepanova, David Hay, Katherine E. Pickup, Philippe Gautier, Laura C. Murphy, Yatendra Kumar, Ian R. Adams, Sari Pennings, Richard R. Meehan

**Author notes:** Joint senior authors (Sari Pennings, Richard R. Meehan).

## Abstract

Pericentromeric heterochromatin (PCH) is delineated by the enrichment of repressive epigenetic modifications, specifically trimethylated histone H3 at lysine 9 (H3K9me3) and DNA methylation (5-methylcytosine), which establish and maintain a condensed, transcriptionally silenced chromatin state. Depletion of either H3K9me3 or DNA methylation in mouse embryonic stem cells (mESCs) induces a permissive chromatin configuration that permits de novo recruitment and deposition of normally excluded Polycomb Repressive Complexes 1 and 2 (PRC1 and PRC2), characterized by H2AK119ub1 and H3K27me3 modifications, respectively, at PCH. Here, we demonstrate that H2AK119ub1 and H3K27me3 are independently recruited to hypomethylated PCH using a doxycycline-inducible mESC model allowing modulation of Dnmt1 expression levels and catalytic activity. We further investigate the roles of proposed mediators of PRC1/2 targeting, including SCML2, BEND3, KDM2b, and TET enzymes, in this context, our findings indicate that neither PRC1 nor PRC2 recruitment at hypomethylated PCH depends on these factors. Additionally, our data suggest that the permissive chromatin environment resulting from DNA hypomethylation is the principal facilitator of Polycomb complex spreading, offering novel insights into the mechanisms governing epigenetic modifier dynamics and interactions during periods of DNA methylation reprogramming.
