## Supplementary material for "Polycomb Repressive Complexes 1 and 2 are recruited independently to pericentromeric heterochromatin in response to hypomethylation in mouse embryonic stem cells": Table of UpregulatedgenesBend3

### Sheet: Sheet1
	gene_id	gene_name	log2FC_Ch9	padj_Ch9	log2FC_Bend3	padj_Bend3	delta_log2FC
1	ENSMUSG00000079845	Xlr4a	3.13001	3.14147e-65	10.159	1.72772e-17	7.029
2	ENSMUSG00000085757	1700019B21Rik	2.72778	1.82211e-10	8.83353	6.81597e-11	6.10575
3	ENSMUSG00000069045	Ddx3y	8.08628	8.95506e-124	13.9429	1.51227e-26	5.8566
4	ENSMUSG00000097451	Rian	8.45583	0	13.9929	6.61021e-82	5.53704
5	ENSMUSG00000057836	Xlr3a	2.35611	9.70001e-158	7.83586	3.20603e-116	5.47976
6	ENSMUSG00000069049	Eif2s3y	5.73364	1.33295e-270	11.2121	1.97025e-27	5.47849
7	ENSMUSG00000097391	Mirg	8.81502	1.17759e-32	14.1979	4.02308e-27	5.38287
8	ENSMUSG00000037910	1700018B24Rik	6.55542	1.03508e-30	11.8588	3.7376e-19	5.30339
9	ENSMUSG00000024863	Mbl2	2.30323	0.00132496	7.58198	7.1e-08	5.27874
10	ENSMUSG00000010796	Asz1	7.17109	4.62018e-22	12.3236	1.4106e-20	5.15248
11	ENSMUSG00000082033	Mageb10-ps	2.79267	0.000246336	7.85998	5.8868e-08	5.06731
12	ENSMUSG00000072931	Gm15080	2.4168	0.0142597	7.43139	6.82795e-05	5.01459
13	ENSMUSG00000055555	4930502E18Rik	2.27422	1.71274e-20	7.19685	1.16484e-26	4.92263
14	ENSMUSG00000054994	AV320801	7.27151	5.07788e-50	12.1751	3.82332e-20	4.90356
15	ENSMUSG00000029204	Rhoh	3.42194	1.8257e-06	8.31832	3.33119e-09	4.89637
16	ENSMUSG00000035916	Ptprq	2.37282	0.0017899	7.21485	2.99979e-07	4.84204
17	ENSMUSG00000022938	Fam3b	2.02023	0.00480561	6.78328	3.20458e-06	4.76305
18	ENSMUSG00000037578	Pkd2l1	3.81948	1.67937e-16	8.5168	2.89136e-10	4.69732
19	ENSMUSG00000031877	Ces2g	2.36943	0.0117027	6.90816	1.95377e-06	4.53873
20	ENSMUSG00000096175	Gm21761	3.20015	1.09048e-07	7.68672	2.46738e-08	4.48658
21	ENSMUSG00000068457	Uty	8.11138	1.02525e-40	12.5037	2.77418e-21	4.39228
22	ENSMUSG00000079012	Serpina3m	8.24612	1.02874e-16	12.5943	1.91616e-21	4.34817
23	ENSMUSG00000069793	Slfn9	3.39274	1.06091e-182	7.61048	2.29586e-81	4.21773
24	ENSMUSG00000072905	Gm2016	3.74915	3.11086e-08	7.92582	1.34268e-08	4.17667
25	ENSMUSG00000062369	Usp17lb	2.9488	4.08584e-06	7.07253	3.93978e-07	4.12372
26	ENSMUSG00000000031	H19	4.92744	1.24996e-40	9.01176	9.8883e-75	4.08432
27	ENSMUSG00000054626	Xlr	3.20898	7.56313e-13	7.28067	1.74466e-09	4.07169
28	ENSMUSG00000076430	Hus1b	2.53383	1.80591e-11	6.55973	6.27026e-10	4.0259
29	ENSMUSG00000019817	Plagl1	2.28698	2.27982e-47	6.30653	3.40829e-100	4.01955
30	ENSMUSG00000025519	Tktl2	4.98501	2.92821e-35	8.93026	8.55909e-18	3.94525
31	ENSMUSG00000039209	Rpl39l	4.30445	0	8.21857	2.32545e-162	3.91412
32	ENSMUSG00000032065	Tex12	2.04262	2.10655e-05	5.81178	6.88442e-08	3.76916
33	ENSMUSG00000079536	Gm6880	2.79915	5.75699e-13	6.4992	7.77213e-14	3.70005
34	ENSMUSG00000060715	1700019A02Rik	2.62248	6.87937e-15	6.287	4.16506e-13	3.66452
35	ENSMUSG00000021268	Meg3	9.22422	0	12.8671	5.83732e-153	3.6429
36	ENSMUSG00000106044	RP24-390N7.1	2.17846	0.00212055	5.75965	2.98169e-06	3.5812
37	ENSMUSG00000092165	Gm5624	2.13429	0.017987	5.67671	0.000110192	3.54242
38	ENSMUSG00000025090	Ccdc172	4.85508	6.99237e-08	8.37109	1.13962e-09	3.51601
39	ENSMUSG00000067338	Tuba3b	4.36239	1.28366e-56	7.86244	4.23166e-14	3.50005
40	ENSMUSG00000078926	Cdc20b	3.34297	0.000669617	6.81892	3.0528e-06	3.47595
41	ENSMUSG00000095872	Gm15128	2.93976	1.2273e-11	6.39251	3.13068e-09	3.45275
42	ENSMUSG00000056673	Kdm5d	8.07782	8.14239e-16	11.4308	1.44932e-17	3.35294
43	ENSMUSG00000031411	Prame	5.05154	2.76382e-05	8.38893	1.56925e-09	3.33739
44	ENSMUSG00000057000	Nxf3	5.21298	3.97076e-105	8.44534	5.15743e-58	3.23236
45	ENSMUSG00000041592	Sdk2	2.2171	1.14099e-16	5.33943	1.6237e-39	3.12233
46	ENSMUSG00000094004	Gm5128	8.60287	1.19766e-17	11.7081	2.25758e-18	3.10525
47	ENSMUSG00000031125	3830403N18Rik	5.42747	1.91578e-09	8.51243	6.09647e-10	3.08496
48	ENSMUSG00000069044	Usp9y	7.77392	6.71152e-11	10.8192	9.7158e-16	3.04526
49	ENSMUSG00000027794	Sohlh2	3.10631	0	6.14452	0	3.03821
50	ENSMUSG00000055403	4933427D06Rik	3.28959	7.08328e-18	6.32692	1.41861e-12	3.03732
51	ENSMUSG00000073294	AU022751	4.25926	1.35269e-49	7.27234	3.19533e-48	3.01309
52	ENSMUSG00000010592	Dazl	3.06995	1.89732e-229	6.0827	0	3.01275
53	ENSMUSG00000060499	Rpl10l	2.9532	0	5.91277	0	2.95958
54	ENSMUSG00000106968	RP23-276J7.2	2.33894	8.9018e-33	5.29107	2.13341e-32	2.95213
55	ENSMUSG00000035208	Slfn8	3.26877	2.30668e-18	6.21973	3.8174e-09	2.95096
56	ENSMUSG00000083161	Gm11427	6.92051	5.68686e-20	9.86411	1.83291e-13	2.9436
57	ENSMUSG00000091523	AU040972	2.06746	0.000418708	5.00867	8.53529e-10	2.94121
58	ENSMUSG00000072774	Zfp951	3.3827	5.81246e-105	6.27779	3.37259e-152	2.89509
59	ENSMUSG00000073125	Xlr3b	6.65265	1.86713e-148	9.54747	1.43958e-38	2.89482
60	ENSMUSG00000035427	Mageb4	2.6233	1.73514e-29	5.44083	3.6727e-47	2.81754
61	ENSMUSG00000004837	Grap	2.17572	0.0265484	4.99197	0.0008099	2.81625
62	ENSMUSG00000092552	Gm4287	2.06657	0.0257655	4.83942	0.00114067	2.77285
63	ENSMUSG00000020481	Ankrd36	2.31888	1.5316e-05	5.04535	2.78435e-05	2.72647
64	ENSMUSG00000069053	Uba1y	6.45914	2.58059e-89	9.10756	1.47493e-51	2.64842
65	ENSMUSG00000105734	RP23-407B16.3	3.60602	0.00298481	6.2487	1.99693e-05	2.64267
66	ENSMUSG00000026301	Iqca	4.34023	6.62603e-08	6.97604	7.37649e-07	2.63581
67	ENSMUSG00000052334	1700024B05Rik	3.26103	1.27092e-07	5.87387	1.21079e-06	2.61285
68	ENSMUSG00000075070	4932412D23Rik	3.51708	5.34781e-05	6.12939	1.24299e-05	2.61231
69	ENSMUSG00000080069	Gm41	4.32589	1.79945e-09	6.92771	9.98054e-09	2.60183
70	ENSMUSG00000082450	Mageb7-ps	4.31133	0.000504298	6.90871	2.30205e-06	2.59737
71	ENSMUSG00000090019	Gimap1	2.13153	0.0276815	4.7228	0.00141221	2.59127
72	ENSMUSG00000092312	Zfp419	3.70647	0.000480891	6.29437	1.25657e-05	2.58789
73	ENSMUSG00000104225	4930517L18Rik	3.13082	0.00282407	5.6827	8.56965e-05	2.55188
74	ENSMUSG00000096316	Gm6432	2.96944	0.00512107	5.50588	0.000184061	2.53644
75	ENSMUSG00000050424	Pnma5	4.25616	5.42075e-278	6.7899	7.07351e-155	2.53374
76	ENSMUSG00000087461	C230014O12Rik	2.17194	0.00024287	4.70105	0.000115072	2.52911
77	ENSMUSG00000031925	Maml2	2.28114	0.000541644	4.77178	2.79853e-15	2.49064
78	ENSMUSG00000086321	Gm11413	2.24007	0.00294824	4.71486	0.000616331	2.4748
79	ENSMUSG00000068099	1500009C09Rik	2.96981	1.89087e-08	5.43525	6.40506e-06	2.46544
80	ENSMUSG00000047674	Pdha2	3.33422	9.0375e-24	5.72818	5.62333e-17	2.39396
81	ENSMUSG00000037860	Aim2	2.3008	2.65885e-25	4.6774	1.31773e-58	2.3766
82	ENSMUSG00000079387	Luzp4	4.12751	3.57125e-31	6.48166	7.63014e-18	2.35414
83	ENSMUSG00000073177	Gm773	5.99352	5.71111e-09	8.3202	1.10919e-09	2.32668
84	ENSMUSG00000021211	Akr1c12	5.27904	0.000247167	7.5616	1.91562e-07	2.28256
85	ENSMUSG00000034690	Nlrp4c	5.87099	3.97076e-105	8.11291	5.30136e-54	2.24192
86	ENSMUSG00000040013	Fkbp6	5.23888	1.36988e-117	7.48059	3.01648e-67	2.24172
87	ENSMUSG00000053211	Zfy1	7.52747	2.67533e-10	9.73993	5.89198e-13	2.21246
88	ENSMUSG00000028109	Hormad1	2.12822	6.18975e-98	4.32919	3.47651e-238	2.20097
89	ENSMUSG00000032327	Stra6	3.14882	2.12429e-05	5.34466	0.000110584	2.19584
90	ENSMUSG00000040187	Arntl2	2.28568	1.09944e-22	4.47448	9.84555e-74	2.1888
91	ENSMUSG00000056888	Glipr1	3.76562	0.00628589	5.94446	9.96819e-05	2.17884
92	ENSMUSG00000091119	Ccdc152	6.47595	6.17477e-06	8.64641	1.02228e-09	2.17045
93	ENSMUSG00000094378	Gm15097	5.89001	4.73274e-08	7.99207	1.31299e-08	2.10206
94	ENSMUSG00000030359	Pzp	2.60229	5.30671e-09	4.69348	2.645e-09	2.09119
95	ENSMUSG00000022113	Trim52	3.30381	2.28023e-19	5.38043	1.37533e-14	2.07663
96	ENSMUSG00000021091	Serpina3n	3.24221	0.00395441	5.29937	0.000438328	2.05716
97	ENSMUSG00000073243	Gm9	4.05631	7.96188e-19	6.11012	1.25568e-15	2.05381
98	ENSMUSG00000100041	Gm5702	4.16775	0.0042365	6.19587	7.84596e-05	2.02812
99	ENSMUSG00000050197	Rhox13	3.46446	1.93698e-55	5.4797	1.07515e-83	2.01524
100	ENSMUSG00000006764	Tph2	3.556	0.000157149	5.56049	6.49422e-06	2.00449
101	ENSMUSG00000102657	Gm37899	4.75084	1.34385e-05	6.75358	3.18586e-09	2.00274
102	ENSMUSG00000043073	Usp17le	3.77344	7.06074e-07	5.75501	3.24676e-06	1.98157
103	ENSMUSG00000024806	Mlana	4.61037	7.53861e-13	6.59114	4.51309e-18	1.98077
104	ENSMUSG00000060685	Gm14511	9.18393	8.11557e-15	11.1647	5.94111e-17	1.98072
105	ENSMUSG00000096641	Gm904	2.83245	0.00581033	4.80109	0.00014565	1.96864
106	ENSMUSG00000028602	Tnfrsf8	2.3091	6.92273e-23	4.27708	3.14679e-46	1.96797
107	ENSMUSG00000067360	Pramel3	6.33027	3.01257e-13	8.29538	4.50607e-12	1.96511
108	ENSMUSG00000053856	Dnajc5g	7.5146	3.03606e-10	9.47451	2.48405e-12	1.95991
109	ENSMUSG00000070618	BC080695	2.32927	0.023559	4.28013	0.00280724	1.95086
110	ENSMUSG00000040950	Mgl2	8.01277	1.49648e-11	9.96325	1.3243e-13	1.95047
111	ENSMUSG00000048655	Ccdc169	2.14373	0.000414606	4.09113	0.000232572	1.9474
112	ENSMUSG00000087332	Gm12690	4.02097	0.000941204	5.96805	4.3704e-05	1.94707
113	ENSMUSG00000078942	Naip6	2.27474	0.000298146	4.21077	3.61615e-10	1.93603
114	ENSMUSG00000068349	Gml	3.36394	0.0129736	5.29597	0.00106434	1.93203
115	ENSMUSG00000051582	Otud6a	2.34125	1.99236e-07	4.25954	9.7107e-09	1.91829
116	ENSMUSG00000079432	Gm15023	8.93018	6.41233e-14	10.8434	7.62428e-16	1.91319
117	ENSMUSG00000031886	Ces2e	3.35298	0.00262512	5.25694	6.50385e-11	1.90396
118	ENSMUSG00000031209	Heph	2.48984	0.00631218	4.39245	0.000375722	1.90262
119	ENSMUSG00000000318	Clec10a	4.41292	0.000353659	6.2949	1.18894e-05	1.88198
120	ENSMUSG00000087107	AI662270	7.4167	5.61943e-39	9.28683	4.06648e-19	1.87013
121	ENSMUSG00000067561	Dmrtc1c2	2.71003	1.30629e-10	4.56173	5.93668e-14	1.85169
122	ENSMUSG00000026173	Plcd4	3.54448	4.44058e-36	5.39432	1.55051e-56	1.84984
123	ENSMUSG00000022487	Gtsf1	2.88427	8.20788e-43	4.72624	2.81243e-44	1.84197
124	ENSMUSG00000031397	Tktl1	4.7692	5.98561e-17	6.58229	6.12752e-18	1.81309
125	ENSMUSG00000000103	Zfy2	5.01961	6.46628e-05	6.80738	2.46034e-06	1.78777
126	ENSMUSG00000096966	Gm18336	3.9146	3.08306e-51	5.69252	1.13667e-52	1.77792
127	ENSMUSG00000082352	Gm13228	3.19753	8.40259e-15	4.97265	2.61979e-16	1.77512
128	ENSMUSG00000027077	Smtnl1	4.20034	1.7348e-27	5.95252	4.69678e-28	1.75218
129	ENSMUSG00000053007	Creb5	2.2626	0.00181354	4.01374	0.000244016	1.75114
130	ENSMUSG00000026674	Ddr2	2.14768	7.50574e-11	3.89626	1.21701e-20	1.74858
131	ENSMUSG00000030762	Aqp8	2.52917	0.00340891	4.27606	0.000588666	1.74689
132	ENSMUSG00000037798	Mat1a	5.95155	4.18059e-05	7.69307	9.54517e-08	1.74151
133	ENSMUSG00000059900	Tmem40	3.0289	2.53377e-40	4.7614	3.7365e-58	1.7325
134	ENSMUSG00000045835	Hdgfl1	2.26693	0.0102654	3.99734	0.0010566	1.73041
135	ENSMUSG00000074863	Platr25	2.13242	5.79927e-09	3.85382	4.0953e-23	1.72141
136	ENSMUSG00000054727	1700013H16Rik	9.34098	3.35428e-15	11.0588	1.356e-16	1.7178
137	ENSMUSG00000031362	Xlr4c	6.92503	2.10281e-34	8.6286	9.50248e-17	1.70357
138	ENSMUSG00000072923	Gm10439	3.98205	3.3243e-32	5.67857	3.68009e-24	1.69651
139	ENSMUSG00000058207	Serpina3k	7.77455	3.40181e-08	9.46502	7.63968e-12	1.69047
140	ENSMUSG00000092019	Gm4027	2.95266	6.46207e-05	4.6324	7.16107e-07	1.67974
141	ENSMUSG00000081960	Mageb17-ps	5.03451	0.000648501	6.69839	7.92305e-06	1.66388
142	ENSMUSG00000016626	Nlrp14	3.22755	9.92964e-57	4.88252	2.31872e-75	1.65497
143	ENSMUSG00000040650	Cyp2b23	3.63504	9.45652e-82	5.27156	1.11175e-192	1.63652
144	ENSMUSG00000004341	Gpx6	2.49726	1.14362e-14	4.12118	6.74756e-17	1.62392
145	ENSMUSG00000107192	RP23-55P22.3	4.05306	0.00102093	5.6302	9.43892e-05	1.57714
146	ENSMUSG00000086161	Gm15389	6.26958	1.37812e-05	7.83887	3.76441e-08	1.56929
147	ENSMUSG00000071773	Rhox1	5.25848	1.68059e-23	6.81555	3.20107e-15	1.55707
148	ENSMUSG00000104514	Gm37164	2.25813	5.49356e-09	3.80907	4.51385e-18	1.55094
149	ENSMUSG00000067768	Xlr4b	7.34393	9.21187e-49	8.89467	1.27453e-25	1.55075
150	ENSMUSG00000067299	Crygd	2.35971	3.76128e-06	3.87008	2.67157e-08	1.51037
151	ENSMUSG00000048155	H2bfm	6.81026	2.10206e-06	8.29378	4.38283e-09	1.48352
152	ENSMUSG00000051900	Abca16	3.59028	4.51009e-05	5.06593	4.03361e-05	1.47565
153	ENSMUSG00000035395	Pet2	9.5012	8.90983e-12	10.9447	1.15819e-15	1.44349
154	ENSMUSG00000007107	Atp1a4	2.0097	1.83099e-14	3.44658	1.12567e-81	1.43688
155	ENSMUSG00000067835	Gm14661	7.14692	6.84376e-07	8.58036	1.35983e-09	1.43344
156	ENSMUSG00000022488	Nckap1l	3.76136	4.98217e-115	5.19469	3.46595e-95	1.43333
157	ENSMUSG00000069041	Slc25a31	2.1287	1.01774e-41	3.56054	2.87875e-119	1.43184
158	ENSMUSG00000078776	9530053A07Rik	2.25675	8.60466e-43	3.68388	2.24842e-70	1.42713
159	ENSMUSG00000045693	Nlrp4e	2.81429	0.00555444	4.2374	0.000187032	1.42311
160	ENSMUSG00000051860	Samd7	4.18285	6.68614e-05	5.59076	4.82412e-06	1.40791
161	ENSMUSG00000042525	4933428M09Rik	6.37833	1.10561e-05	7.7766	5.65098e-08	1.39827
162	ENSMUSG00000083246	Gm11839	2.1768	1.21291e-13	3.56805	6.53651e-31	1.39125
163	ENSMUSG00000090714	Zscan4d	3.65729	5.37648e-10	5.04286	7.28773e-10	1.38557
164	ENSMUSG00000095936	Zscan4e	3.76556	5.0484e-10	5.12842	7.91536e-13	1.36286
165	ENSMUSG00000080709	Gm14324	2.48119	0.0192022	3.80936	0.00233538	1.32816
166	ENSMUSG00000018986	Slfn3	4.49523	2.00831e-22	5.81503	2.22155e-14	1.31981
167	ENSMUSG00000045942	BC049762	2.49854	0.000941725	3.80357	5.37207e-06	1.30503
168	ENSMUSG00000068600	Hemt1	4.75313	0.00128099	6.0452	5.90922e-05	1.29207
169	ENSMUSG00000037797	Adh4	2.17614	0.000575644	3.46482	4.99475e-07	1.28868
170	ENSMUSG00000025002	Cyp2c55	2.45453	0.00577793	3.72153	2.8408e-06	1.267
171	ENSMUSG00000067649	Mageb18	5.17655	0.000569232	6.43497	2.3057e-05	1.25843
172	ENSMUSG00000099876	Gm29650	4.39824	0.00250038	5.63017	0.000178818	1.23194
173	ENSMUSG00000078597	Cyp4a12b	9.39601	1.21896e-11	10.6255	5.50869e-15	1.22947
174	ENSMUSG00000050328	Hoxc12	2.8538	4.73274e-08	4.08125	0.000449491	1.22746
175	ENSMUSG00000015340	Cybb	2.15497	6.65928e-06	3.37838	8.78101e-12	1.22341
176	ENSMUSG00000025588	Nat1	2.62826	3.08248e-05	3.82363	0.000357506	1.19537
177	ENSMUSG00000025038	Efhc2	7.31172	4.20315e-206	8.47893	8.32427e-161	1.16721
178	ENSMUSG00000021185	9030617O03Rik	2.12468	1.47316e-38	3.28595	1.59839e-83	1.16128
179	ENSMUSG00000036596	Cpz	2.70813	1.0805e-16	3.82127	6.7151e-23	1.11314
180	ENSMUSG00000049387	Cox7b2	3.98188	1.40659e-12	5.08982	1.1463e-13	1.10794
181	ENSMUSG00000025991	Cps1	2.0149	1.67524e-06	3.05542	1.2089e-10	1.04052
182	ENSMUSG00000056300	Gm13247	2.25341	6.98812e-132	3.29117	8.49752e-286	1.03776
183	ENSMUSG00000057697	Vmn1r53	2.25065	6.8389e-08	3.28723	4.15919e-15	1.03658
184	ENSMUSG00000028749	Pla2g2f	3.72462	4.16296e-06	4.75062	0.000476746	1.026
185	ENSMUSG00000060586	H2-Eb1	3.8067	4.28919e-32	4.83229	1.31981e-28	1.02559
186	ENSMUSG00000040610	Tlx3	2.07304	7.96275e-15	3.09222	2.06539e-23	1.01918
187	ENSMUSG00000009941	Nxf2	3.41593	9.64922e-16	4.43343	1.19323e-25	1.0175
188	ENSMUSG00000073069	Mageb2	6.59759	6.08847e-08	7.60409	3.51848e-08	1.0065
189	ENSMUSG00000096233	Gm13238	2.07466	0.00681568	3.07378	0.00399943	0.999122
190	ENSMUSG00000031165	Was	2.01176	4.20845e-11	3.00685	1.35119e-19	0.995086
191	ENSMUSG00000031118	1700080O16Rik	8.14388	7.37805e-09	9.13608	3.74243e-11	0.992203
192	ENSMUSG00000026824	Kcnj3	2.02425	9.07588e-20	3.01445	4.42278e-38	0.990199
193	ENSMUSG00000097961	Gm27000	6.38167	4.81673e-05	7.37145	2.12077e-06	0.989783
194	ENSMUSG00000052364	B630019K06Rik	2.10907	0.000691852	3.09378	0.00323899	0.984711
195	ENSMUSG00000103464	Gm38246	7.69519	3.76616e-14	8.67952	1.53107e-10	0.984337
196	ENSMUSG00000081595	Gm13036	2.34967	8.50721e-06	3.31149	3.80869e-05	0.961823
197	ENSMUSG00000032999	Nlrp4f	2.68058	7.14902e-48	3.63114	4.4964e-51	0.950561
198	ENSMUSG00000067276	Capn6	3.78478	2.16206e-10	4.71955	3.39838e-09	0.934777
199	ENSMUSG00000051147	Nat2	2.53241	7.46752e-20	3.44891	5.20639e-20	0.916507
200	ENSMUSG00000096520	Gm3376	7.50023	4.88852e-07	8.41643	9.07388e-09	0.916201
201	ENSMUSG00000102727	Gm37938	2.31547	0.00434992	3.2169	4.96438e-06	0.90143
202	ENSMUSG00000091698	Gm6526	5.10302	0.00075978	5.98315	8.30277e-05	0.880135
203	ENSMUSG00000024497	Pou4f3	2.09192	2.05124e-06	2.97109	1.00482e-09	0.879171
204	ENSMUSG00000093692	Vmn1r14	5.64422	0.000141158	6.52269	8.91133e-06	0.878465
205	ENSMUSG00000040533	Matn1	3.16688	5.33699e-42	4.03585	3.35758e-26	0.868978
206	ENSMUSG00000105993	RP23-280E8.2	2.81731	4.21248e-13	3.67455	1.23943e-27	0.857241
207	ENSMUSG00000090440	Gm9732	5.4942	3.05884e-21	6.34681	2.07083e-28	0.852616
208	ENSMUSG00000095071	AF067061	2.18316	0.0127365	3.03233	0.00529261	0.84917
209	ENSMUSG00000096528	G430049J08Rik	4.35376	8.90603e-17	5.19163	2.71614e-11	0.837867
210	ENSMUSG00000055746	Magea2	8.25698	7.46218e-09	9.05064	1.06278e-10	0.793656
211	ENSMUSG00000021879	Dnah12	2.06841	0.000195062	2.81812	2.65273e-06	0.749709
212	ENSMUSG00000018581	Dnah11	3.50845	4.66569e-05	4.25025	7.17791e-06	0.741795
213	ENSMUSG00000082082	Gm13230	2.34384	2.73095e-93	3.06294	6.32269e-156	0.719099
214	ENSMUSG00000043453	Magea10	5.60183	0.000205946	6.29641	2.46972e-05	0.694576
215	ENSMUSG00000058252	Tcp11x2	3.00989	8.58501e-24	3.70281	9.47717e-31	0.692917
216	ENSMUSG00000029778	Adcyap1r1	2.29362	1.92145e-16	2.97717	1.56715e-23	0.68355
217	ENSMUSG00000078206	Gm14458	9.14926	5.4648e-11	9.83032	6.87339e-13	0.681064
218	ENSMUSG00000098061	Gm26945	8.33659	6.4195e-09	9.00984	1.59534e-10	0.673251
219	ENSMUSG00000081858	Gm14514	6.08698	3.81748e-07	6.75098	2.38938e-08	0.664
220	ENSMUSG00000039956	Mrap	3.87351	0.000538225	4.52423	0.00116461	0.650718
221	ENSMUSG00000079271	1700049E17Rik1	3.68152	0.000568094	4.3209	1.29356e-05	0.639376
222	ENSMUSG00000039116	Adgrg6	2.05029	4.12826e-28	2.68826	1.33529e-60	0.637964
223	ENSMUSG00000076749	Tcrg-C1	5.83683	8.94823e-05	6.46223	1.06958e-05	0.6254
224	ENSMUSG00000100816	Gm28321	5.31595	3.00144e-07	5.92963	9.22714e-07	0.613684
225	ENSMUSG00000054568	Usp17la	3.3777	2.05732e-06	3.99119	0.000243188	0.613482
226	ENSMUSG00000079395	Gm15114	7.89976	1.78873e-07	8.50776	1.0247e-08	0.608005
227	ENSMUSG00000067818	Myl9	3.17837	1.14028e-09	3.78125	1.41497e-12	0.602881
228	ENSMUSG00000034911	Ushbp1	4.4166	1.35353e-64	5.01155	2.69123e-51	0.594948
229	ENSMUSG00000082226	Gm715	3.30373	0.00156929	3.88982	0.00048545	0.586093
230	ENSMUSG00000000037	Scml2	4.98517	4.69839e-213	5.56749	1.05148e-243	0.582323
231	ENSMUSG00000027420	Bfsp1	2.28615	0.000104972	2.83487	1.05089e-06	0.548716
232	ENSMUSG00000086363	A330102I10Rik	5.03494	0.00108756	5.57792	0.000282171	0.542983
233	ENSMUSG00000079350	Magea8	9.54361	6.56719e-12	10.0852	1.40497e-13	0.541581
234	ENSMUSG00000083576	Gm16411	2.46029	0.000117025	3.00163	5.19418e-07	0.541334
235	ENSMUSG00000095799	Gm8332	2.75615	4.13472e-06	3.28817	2.80798e-06	0.53202
236	ENSMUSG00000066007	Zfp600	2.24734	3.10127e-104	2.72645	5.95786e-158	0.479105
237	ENSMUSG00000024659	Anxa1	2.1086	5.46767e-06	2.5845	4.23962e-09	0.475899
238	ENSMUSG00000035560	Wdr20rt	5.12957	2.17736e-15	5.60021	1.59704e-10	0.470643
239	ENSMUSG00000031410	Nxf7	3.64966	6.23546e-15	4.11249	2.88363e-11	0.462826
240	ENSMUSG00000066154	Mup3	4.8564	0.00181149	5.31413	0.000626451	0.457728
241	ENSMUSG00000037428	Vgf	2.04642	1.2141e-08	2.50395	1.14948e-15	0.457528
242	ENSMUSG00000032591	Mst1	2.21576	3.5964e-16	2.65969	3.09798e-13	0.443926
243	ENSMUSG00000067764	Xlr5c	11.2005	2.94025e-16	11.6393	5.55183e-18	0.43889
244	ENSMUSG00000092354	Gm20548	2.57349	4.86213e-11	3.00239	1.69097e-10	0.428902
245	ENSMUSG00000067771	Gm14685	9.76169	2.61935e-12	10.1821	1.0396e-13	0.420445
246	ENSMUSG00000052676	Zmat1	2.05251	1.65172e-06	2.45227	4.24992e-07	0.399765
247	ENSMUSG00000079628	Rhox4g	6.38107	2.78861e-05	6.76281	5.91788e-06	0.381742
248	ENSMUSG00000039138	4930591A17Rik	4.44503	8.42e-12	4.81256	1.91572e-09	0.367528
249	ENSMUSG00000063728	Magea6	5.8199	0.000107917	6.16771	2.86536e-05	0.347807
250	ENSMUSG00000046470	Sox18	2.12239	4.03869e-20	2.45073	3.42335e-23	0.328345
251	ENSMUSG00000097325	Gm16897	3.36052	4.09182e-05	3.67042	0.00189927	0.309905
252	ENSMUSG00000058731	Vmn1r15	3.64026	0.0104644	3.94961	0.00669657	0.309342
253	ENSMUSG00000040478	Prdm13	3.13749	0.000632949	3.42908	1.19412e-06	0.29159
254	ENSMUSG00000079639	Rhox4a	6.1466	0.000168221	6.43029	6.18777e-05	0.283685
255	ENSMUSG00000092130	D030025P21Rik	2.63482	4.25467e-06	2.90308	5.31509e-08	0.268254
256	ENSMUSG00000091876	Gm3851	3.30804	0.000196561	3.57563	0.000176097	0.267594
257	ENSMUSG00000079638	Rhox2b	7.1764	7.37675e-07	7.44301	1.51344e-07	0.266612
258	ENSMUSG00000034384	Barhl2	2.00186	0.0154761	2.24552	0.0218639	0.243662
259	ENSMUSG00000070828	Zscan4f	4.19019	2.40022e-40	4.42274	3.42996e-46	0.232554
260	ENSMUSG00000104935	RP23-382L1.3	2.80492	0.00704756	3.03163	0.00765203	0.226716
261	ENSMUSG00000022303	Dcstamp	2.80986	5.75749e-08	3.0258	1.90538e-05	0.215939
262	ENSMUSG00000009093	Gstt4	2.54358	0.00835153	2.72779	0.00942905	0.184217
263	ENSMUSG00000058147	Xlr3c	8.76759	1.32776e-55	8.93413	6.35073e-58	0.166534
264	ENSMUSG00000096508	Gm7903	7.06578	3.93931e-43	7.21813	1.51858e-31	0.152354
265	ENSMUSG00000028717	Tal1	2.68006	7.57157e-81	2.8289	8.50359e-87	0.148847
266	ENSMUSG00000043099	Hic1	2.86658	2.02363e-32	2.98709	1.32759e-28	0.120515
267	ENSMUSG00000029026	Trp73	2.5309	2.63649e-30	2.64671	2.7046e-42	0.115814
268	ENSMUSG00000033343	Magea4	8.15618	1.19836e-08	8.27123	3.61187e-09	0.115048
269	ENSMUSG00000020077	Srgn	4.51555	7.65224e-28	4.62092	8.31186e-18	0.105371
270	ENSMUSG00000079034	Gm8300	3.86057	1.15449e-07	3.93995	1.65072e-05	0.0793838
271	ENSMUSG00000095698	Rhox2d	3.94005	0.00653005	4.01535	0.00494722	0.0753019
272	ENSMUSG00000095339	Zscan4b	4.23139	0.000188655	4.30209	2.25183e-05	0.0707047
273	ENSMUSG00000058589	Anks1b	2.52421	1.69084e-09	2.58962	6.85279e-13	0.0654091
274	ENSMUSG00000026167	Wnt10a	2.49659	2.43132e-13	2.5349	1.00482e-09	0.0383135
275	ENSMUSG00000053046	Brsk2	3.07447	1.79924e-40	3.10908	1.65092e-40	0.0346162
276	ENSMUSG00000024353	Mzb1	2.91719	0.000705833	2.94536	0.00579918	0.028169
277	ENSMUSG00000087522	Gm371	4.41254	3.30446e-05	4.43396	4.91071e-05	0.0214149
278	ENSMUSG00000078511	Pramef25	5.11496	0.000775625	5.12384	0.000546378	0.00888081
279	ENSMUSG00000020912	Krt12	2.16862	0.00373656	2.17304	0.013164	0.00442303
280	ENSMUSG00000026768	Itga8	2.37372	4.24009e-13	2.3754	1.75872e-14	0.00167718
